# CHD4 Interacts With TBX5 to Maintain the Gene Regulatory Network of Postnatal Atrial Cardiomyocytes

**DOI:** 10.1101/2024.12.04.626894

**Authors:** Mason E. Sweat, Wei Shi, Erin M. Keating, Anna Ponek, Jie Li, Qing Ma, Chaehyoung Park, Michael A. Trembley, Yi Wang, Vassilios J. Bezzerides, Frank L. Conlon, William T. Pu

## Abstract

Atrial fibrillation (AF) is the most common sustained arrhythmia, affecting 59 million individuals worldwide. Impairment of atrial cardiomyocyte (aCM) gene regulatory mechanisms predisposes to atrial fibrillation. The transcription factor TBX5 is essential for normal atrial rhythm, and its inactivation causes loss of aCM enhancer accessibility, looping, and transcriptional identity. Here we investigated the mechanisms by which TBX5 regulates chromatin organization. We found that TBX5 recruits CHD4, a chromatin remodeling ATPase, to 33,170 genomic regions (TBX5-enhanced CHD4 sites). As a component of the NuRD complex, CHD4 functions to repress gene transcription. However, combined snRNA-seq and snATAC-seq of CHD4 knockout (KO) and control aCMs revealed that CHD4 has both gene activator and repressor functions. Genes repressed by CHD4 in aCMs included sarcomeric proteins from non-CM cell lineages. Genes activated by CHD4 in aCMs were characterized by TBX5-enhanced CHD4 recruitment, which enhanced chromatin accessibility and promoted the expression of aCM identity genes. This mechanism of TBX5 recruitment of CHD4 was critical for sinus rhythm because *Chd4^AKO^* mice had increased vulnerability to AF from electrical pacing and a fraction had spontaneous AF. Our findings reveal that CHD4 is essential for maintaining aCM gene expression, aCM identity, and atrial rhythm homeostasis.
