## Supplemental Table 3 for "CHD4 Interacts With TBX5 to Maintain the Gene Regulatory Network of Postnatal Atrial Cardiomyocytes"

### Sheet: Table S3
Sample #	Group	Mouse ID	Sex	DOB	GT	Treatment	Day of sacrifice	Age	Phenotype
S2	KO	128102	Female	2024-03-01	Chd4flox/flox	AAV9:Nppa-Cre	2024-05-23	83 days	sinus rhythm/ Induced AF
S2	KO	128085	Male	2024-03-01	Chd4flox/flox	AAV9:Nppa-Cre	2024-05-23	83 days	sinus rhythm/ Induced AF
S4	KO	127709	Male	2024-02-01	Chd4flox/flox	AAV9:Nppa-Cre	2024-04-15	74 days	sinus rhythm/ Induced AF
S4	KO	128103	Female	2024-03-01	Chd4flox/flox	AAV9:Nppa-Cre	2024-05-23	83 days	sinus rhythm/ Induced AF
KO1	KO	128872	Female	2024-05-08	Chd4flox/flox	AAV9:Nppa-Cre	2024-09-24	139 days	spont AF
KO1	KO	128874	Male	2024-05-08	Chd4flox/flox	AAV9:Nppa-Cre	2024-09-24	139 days	spont AF
KO2	KO	128875	Female	2024-05-08	Chd4flox/flox	AAV9:Nppa-Cre	2024-09-24	139 days	spont AF
KO2	KO	128100	Male	2024-03-01	Chd4flox/flox	AAV9:Nppa-Cre	2024-09-24	207 days	No P wave/ regular rhythm
WT1	WT	128876	Female	2024-05-08	Chd4flox/flox	AAV9:Nppa-EGFP	2024-09-24	139 days	sinus rhythm
WT1	WT	128849	Male	2024-04-25	Chd4flox/flox	AAV9:Nppa-EGFP	2024-09-24	152 days	sinus rhythm
WT2	WT	128469	Female	2024-04-25	Chd4flox/flox	AAV9:Nppa-EGFP	2024-09-24	152 days	sinus rhythm
WT2	WT	128873	Male	2024-05-08	Chd4flox/flox	AAV9:Nppa-EGFP	2024-09-24	139 days	sinus rhythm

### Sheet: Legend
Supplemental table 3. Multiome Sample information. Atria from two mice were combined for each sample.
