## Supplemental Table 7 for "CHD4 Interacts With TBX5 to Maintain the Gene Regulatory Network of Postnatal Atrial Cardiomyocytes"

### Sheet: Sheet1
Supp. Table 7. Antibodies and qPCR primers used in this study.
Antibody	Source	Catalogue No.	Host species	Western dilution	IF dilution
ACTN2	Sigma-Aldrich	A7811	Mouse	-	1:100
FSD2	Santa Cruz Biot.	sc-393072	Mouse	-	1:100
CHD4	Cell Signaling tech	D4B7	Rabbit	-	1:200
Gene target	Forward Primer		Reverse Primer
Tbx5	GGCATGGAAGGAATCAAGGT		CTAGGAAACATTCTCCTCCCTGC
Nppa	GCTTCCAGGCCATATTGGAG		GGGGGCATGACCTCATCTT
Nppb	GAGGTCACTCCTATCCTCTGG		GCCATTTCCTCCGACTTTTCTC
Myl7	GGCACAACGTGGCTCTTCTAA		TGCAGATGATCCCATCCCTGT
Scn5a	CGCTCCTCCAGGTAGATGTC		CTACCGCATAGTGGAGCACA
Atp2a2	CTGGTGATATAGTGGAAATTGCTG		GGTCAGGGACAGGGTCAGTA
Ryr2	CGAGGATGAGATCCAGTTCC		CAAATCCTTCTGCTGCCAAG
