## Supplemental Table 8 for "CHD4 Interacts With TBX5 to Maintain the Gene Regulatory Network of Postnatal Atrial Cardiomyocytes"

### Sheet: Sheet1
Supp. Table 8. Summary of high throughput data used in this study.
Multiome--snRNAseq
Replicate	Nuclei	Sequencing Read Pairs; RNA	Valid barcodes (%)	Sequencing Read Pairs; ATAC	Valid barcodes (%)
KO1	3000	354908921	0.938	339652390	98.2
KO2	1659	381374743	0.919	360962131	97.7
WT1	10391	376871580	0.932	348014650	98.1
WT2	4400	338061168	0.939	342803773	98.1
S2 (KO 3.5MO)	4883	216088997	0.947	337709641	97.6
S4 (KO 3.5MO)	5415	245598636	93.7	362919538	97.5
Other datasets
Description	GEO accession	Reference
Tbx5, TF, P300 aCM bioChip-seq	GSE215065	Cao et al., Circulation, 2023
aCM H3K27ac HiChIP	GSE222970	Sweat, et al, Nature CVR 2023
TBX5 snRNA-seq	GSE222970	Sweat, et al, Nature CVR 2023
